# Short homology-directed repair using optimized Cas9 in the pathogen *Cryptococcus neoformans* enables rapid gene deletion and tagging

**DOI:** 10.1101/2021.06.30.450566

**Authors:** Manning Y. Huang, Meenakshi B. Joshi, Michael J. Boucher, Sujin Lee, Liza C. Loza, Elizabeth A. Gaylord, Tamara L. Doering, Hiten D. Madhani

**Author notes:** co-first authors (Manning Y. Huang, Meenakshi B. Joshi).

## Abstract

*Cryptococcus neoformans*, the most common cause of fungal meningitis, is a basidiomycete haploid budding yeast with a complete sexual cycle. Genome modification by homologous recombination is feasible using biolistic transformation and long homology arms, but the method is arduous and unreliable. Recently, multiple groups have reported the use of CRISPR-Cas9 as an alternative to biolistics, but long homology arms are still necessary, limiting the utility of this method. Since the *S. pyogenes* Cas9 derivatives used in prior studies were not optimized for expression in *C. neoformans*, we designed, synthesized, and tested a fully *C. neoformans*-optimized Cas9. We found that a Cas9 harboring only common *C. neoformans* codons and a consensus *C. neoformans* intron together with a *TEF1* promoter and terminator and a nuclear localization signal (*C. neoformans*-optimized *CAS9* or “*CnoCAS9*”) reliably enabled genome editing in the widely-used KN99α *C. neoformans* strain. Furthermore, editing was accomplished using donors harboring short (50 bp) homology arms attached to marker DNAs produced with synthetic oligonucleotides and PCR amplification. We also demonstrated that prior stable integration of *CnoCAS9* further enhances both transformation and homologous recombination efficiency; importantly, this manipulation does not impact virulence in animals. We also implemented a universal tagging module harboring a codon-optimized fluorescent protein (mNeonGreen) and a tandem Calmodulin Binding Peptide-2X FLAG Tag that allows for both localization and purification studies of proteins for which the corresponding genes are modified by short homology-directed recombination. These tools enable short-homology genome engineering in *C. neoformans*.
