## Supplementary Table S1 for "Short homology-directed repair using optimized Cas9 in the pathogen *Cryptococcus neoformans* enables rapid gene deletion and tagging"

### Sheet: Primers
Primer Name	Informal Name	Sequence	Comments
M13_F	M13_F	TGTAAAACGACGGCCAGTG
M13_R	M13_R	GCGGATAACAATTTCACACAGG
P01	pRS316-TEF1_pro_clon/F	GAATTGGAGCTCCACCGCGGTGGCGGCCGCcattctatgctatacggtacaagattg	pBHM2402 cloning
P02	Cas9_opt-TEF1_pro_clon/R	gtcgagaccgatggagtacttcttgtccattttgaagttttctgtggagatcg	pBHM2402 cloning
P03	Cas9_opt-TEF1_term_clon/F	tacccctacgacgtccccgactacgcctaattacttatgtagtgacccttcttacg	pBHM2402 cloning
P04	pRS316-TEF1_term_clon/R	GGGCCCCCCCTCGAGGTCGACGGTATCGATcgttcaatctcatagtcttctaaagatcc	pBHM2402 cloning
P05	pRS316-pTEF1-CAS9_opt REV 1	gggtgtgatacttgacataccg	pBHM2402 sequencing
P06	pRS316-pTEF1-CAS9_opt REV 2	acaagacagaatgatgtgggtg	pBHM2402 sequencing
P07	pRS316-pTEF1-CAS9_opt REV 3	gagctggatgaagagcttgtc	pBHM2402 sequencing
P08	pRS316-pTEF1-CAS9_opt REV 4	gtccttgaggaaggggtagaag	pBHM2402 sequencing
P09	pRS316-pTEF1-CAS9_opt REV 5	tggatgagctgcatgaagtttc	pBHM2402 sequencing
P10	pRS316-pTEF1-CAS9_opt REV 6	acttgagggtgatgaccttgac	pBHM2402 sequencing
P11	pRS316-pTEF1-CAS9_opt REV 7	gaggaagttgacgtacttggag	pBHM2402 sequencing
P12	pRS316-pTEF1-CAS9_opt REV 8	aagcagcaacgaaggttattcc	pBHM2402 sequencing
P13	Cas9/12_clone_MARK_NotI/F	gtagccacaatcttgtaccgtatagcatagaatgGCGGCCGCATGCAGGATTCGAGTGG	pBHM2408 cloning
P14	Cas9/12_clone_MARK_SacII/R	TTGTAATACGACTCACTATAGGGCGAATTGGAGCTCCACCGCCATGAAGATCCTGAGGATTC	pBHM2408 cloning
P15	C8553 pRS316-U6-fwd	TGGAGCTCCACCGCGGTGGCGGCCGCTCTAGAACTAGTGGATCCCCCTTGCATTAGAACTAAAAACAAAGCATG	pBHM2329 cloning
P16	C8554 U6-scaffold-rev	AACTTGCTATTTCTAGCTCTAAAACCAACAGTATACCCTGCCGGTG	pBHM2329 cloning
P17	C8555 U6-scaffold-fwd	CACCGGCAGGGTATACTGTTGGTTTTAGAGCTAGAAATAGCAAGTT	pBHM2329 cloning
P18	C8556 scaffold-6T-pRS316-rev	AGCTGGGTACCGGGCCCCCCCTCGAGGTCGACGGTATCGATAAGCTTGATAAAAAAGCACCGACTCGGTG	pBHM2329 cloning
P19	pRS316_N_mNeon G_F	actatagggcgaattggagctccaGGTGGCGGACTCGAAGTCTTGTTCCAAGGTCCTGGATCTGGTatggtctccaagggtgaggaggac	pRS316_N_mNeon G_F
P20	pRS316_N_mNeon G_R	ctttttccatcttctctttgaccctgaccccttgtagagctcgtccatacccatgacgtc	pRS316_N_mNeon G_R
P21	pRS316_N_CBP_FLAG_UTR_F	gacgtcatgggtatggacgagctctacaaggggtcagggtcaaagagaagatggaaaaag	pRS316_N_CBP_FLAG_UTR_F
P22	pRS316_N_CBP_FLAG_UTR_R	TGCGCCGCTCTCCAGCTCACATCCTCGCAGcctagcaaaagtgactctattcaagggcga	pRS316_N_CBP_FLAG_UTR_R
P23	pRS316_NAT_F	attcgcccttgaatagagtcacttttgctaggCTGCGAGGATGTGAGCTGGAGAGCGGCG	pRS316_NAT_F
P24	pRS316_NAT_R	gggccccccctcgaggtcgacggtatcgatGGTTTATCTGTATTAACACGGAAGAGATG	pRS316_NAT_R
P25	ura5_del_50/F	TGTTCTTTTTTGGATCTTGTCGACAACGGCGACCAAATAAGAACTTGATCGCATGCAGGATTCGAGTGG	ura5 deletion
P26	ura5_del_50/R	ATGCAGAAGTTGATTAGGGAGACCTAAACCCCTGCATCCAAGAAAACCCTGCCATGAAGATCCTGAGGATTC	ura5 deletion
P27	H99_ADE2_56bp+HygAdap/F	GTAGGTACTCAACAACCTCAATCATGCACTTAGTGCTAATCATCCTCAGGCGGTGGTGCATGCAGGATTCGAGTG	ade2 deletion
P28	H99_ADE2_51bp+HygAdap/R	CTTCAGCCTCTCAATGTACTTGTCCCAACCTTCCTCCTCCAGAATGTCGACGCCATGAAGATCCTGAGGATTC	ade2 deletion
P29	ADE2-1_sgRNA/F	ggttatggtcgttaggaacaGTTTTAGAGCTAGAAATAGCAAGTT	ade2 deletion sgRNA
P30	ADE2-1_PCnU6/R	tgttcctaacgaccataaccAACAGTATACCCTGCCGGTG	ade2 deletion sgRNA
P31	URA5-3_sgRNA/F	GTAAGCCTTTACCAGCAGACGTTTTAGAGCTAGAAATAGCAAGTT	ura5 deletion sgRNA
P32	URA5-3_PCnU6/R	GTCTGCTGGTAAAGGCTTACAACAGTATACCCTGCCGGTG	ura5 deletion sgRNA
P33	CRISPR_PCnU6/F	AATTGGAGCTCCACCGCG	sgRNA fusion PCR
P34	CRISPR_sgRNA/R	GGGAACAAAAGCTGGGTACC	sgRNA fusion PCR
P35	ADE2L_50up/F	GATAGGGGACCAGATGGTCG	ade2 PCR genotyping
P36	ADER_50dn/R	CCAACTTCACCTGCAGTCCT	ade2 PCR genotyping
P37	act_pro/R	ctggcggaggatagaagc	PCR genotyping
P38	trp_term/F	gcgaattcgagacagacatcg	PCR genotyping
P39	H99_ADE2_L/F	CCTAGAAGATGAGGTATACAGG	ade2 PCR genotyping
P40	H99_ADE2_R/R	GATAACGATGGTGCCAATGAC	ade2 PCR genotyping
P41	ade2_5’int/R	TAAGCATCCGGCCGAGCTG	ade2 PCR genotyping
P42	ade2_3’int/F	CGCTTGAGGAAGAAGTTTTGGC	ade2 PCR genotyping
P43	URA5_chk_up/F	GATAGGCGTGGGTGATATACG	ura5 PCR genotyping
P44	URA5_chk_int/R	TCGAGGGCTTGGGAAGAC	ura5 PCR genotyping
P45	URA5_3'chk_int/F	GAGTACGGTGTTCAGAGGTC	ura5 PCR genotyping
P46	URA5_chk_dn/R	GGTCAAGCTGCTTCGACG	ura5 PCR genotyping
P47	SH2_sgRNA/F	gatcttaggctgtggagtctGTTTTAGAGCTAGAAATAGCAAGTT	SH2 sgRNA
P48	SH2_PCnU6/R	agactccacagcctaagatcAACAGTATACCCTGCCGGTG	SH2 sgRNA
P49	SH2_chk/F	GCGGATGGCGTACAGC	SH2 PCR genotyping
P50	SH2_chk/R	CATTTCAGACAATTGTAGAGACCG	SH2 PCR genotyping
P51	CNAG_04149_P1	CGGGAAATGGGAACGCTTTCAAGGTTAGGAAACTGACGGGGTCAGGGTCAatggtctccaagggtgagga	50bp NUP tag mNG F
P52	CNAG_04149_P2	TTGGCACTGTCATATGTGGAATTGGAATAGACTTAATACATTGTCCTTTCggtttatctgtattaacacggaagag	50bp NUP tag mNG R
P53	CNAG_00938_P1	ATATCGCTGTTGCAGGGCCACCAACAGCTTATCCTCCTTCGCACCGGGAGatggtctccaagggtgaggag	Mrj1 Tag F'
P54	CNAG_00938_P2	actgcttttgcactagatttggcatacatacaaatgacagattccttgttGGTTTATCTGTATTAACACGGAAGA	Mrj1 Tag R'
P55	CNAG_05700_P1	GAAGAAGAAATCCGGGCCTGGTAAGGCTTCGGCGATGCGAAAGCGGAAAATGGCGCTCAAGAAAatggtctccaagggtgagga	Erj5 Tag F'
P56	CNAG_05700_P2	ggattgatgtaaatgcatataagtggaccgcataagagctagtggctagtGGTTTATCTGTATTAACACGGAAG	Erj5 Tag R'
P57	CNAG_05940_P1	CTATGAAAGGAAGTTCAGGTGATTTTGGGAGTCAGTTTGCCTTCACTAGAatggtctccaagggtgaggagga	Cqs2 Tag F'
P58	CNAG_05940_P2	cttttccgtgtctcatcttctccctttcaccgcagcgcaccaccatttctttcaccGGTTTATCTGTATTAACACGGAAG	Cqs2 Tag R'
P59	CNAG_06400_P1	CTCAGCAGTCTGGTGCCGCCCTTACCCGTGCCCACTCCAGGCCCGCGGCGatggtctccaagggtgaggagg	Pma1 Tag F'
P60	CNAG_06400_P2	gaataaaagaacagcctggctacaaatgctccttcaacgtgaaacgaattcctcGGTTTATCTGTATTAACACGGAAG	Pma1 Tag R'
P61	CNAG_04149_P3	ttctcacgtcagtttcctaaCAACAGTATACCCTGCCGGTG	NUP sgRNA
P62	CNAG_04149_P4	GttaggaaactgacgtgagaaGTTTTAGAGCTAGAAATAGCAAGTT	NUP sgRNA
P63	CNAG_00938_P3	AGCTTATCCTCCTTCGCACCgttttagagctagaaatagcaagtt	Mrj1 sgRNA F'
P64	CNAG_00938_P4	GGTGCGAAGGAGGATAAGCTaacagtataccctgccggtg	Mrj1 sgRNA R'
P65	CNAG_05700_P3	GGCGATGCGAAAGCGGAAAAgttttagagctagaaatagcaagtt	Erj5 sgRNA F'
P66	CNAG_05700_P4	TTTTCCGCTTTCGCATCGCCaacagtataccctgccggtg	Erj5 sgRNA R'
P67	CNAG_05940_P3	ACTAGATAAggtgaaagaaagttttagagctagaaatagcaagtt	Cqs2 sgRNA F'
P68	CNAG_05940_P4	tttctttcaccTTATCTAGTaacagtataccctgccggtg	Cqs2 sgRNA R'
P69	CNAG_06400_P3	gCTCCAGGCCCGCGGCGTAAggttttagagctagaaatagcaagtt	Pma1 sgRNA F'
P70	CNAG_06400_P4	cTTACGCCGCGGGCCTGGAGcaacagtataccctgccggtg	Pma1 sgRNA R'
P71	PmNR(Conf Primer mNGR)	ttggggtaggtcttcttggatcgacaccag	Rev mNG PCR genotyping
P72	CNAG_04149_Pc	GGCGACGATTGCTGGAGGTGCAGAAGTGGTTG	NUP PCR genotyping
P73	CNAG_00938_Pc	GTCATAGCGTGGGTGCATTGGCATAG	Mrj1 conf F' PCR genotyping
P74	CNAG_05700_Pc	ATCCAACATCCAATCCTCTCTTCCTG	Erj5 conf F' PCR genotyping
P75	CNAG_05940_Pc	ACCTCTGTGATGAGTATGGGCCCAC	Cqs2 conf F' PCR genotyping
P76	CNAG_06400_Pc	GTATCGTCTGGGTCTGGAACATTGTC	Pma1 conf F' PCR genotyping

### Sheet: Strains
Strain Name	Species	Genotype	Citation	Notes:
BY4741	S. cerevisiae	MATa his3Δ1 leu2Δ0 met15Δ0 ura3Δ0	Winston F, et al. (1995)
CM026 (KN99α)	C. neoformans	MATα	Nielsen K, et al. (2003)
CM2049	C. neoformans	MATα SH2::HYGB-CnoCAS9
CM2050	C. neoformans	MATα NUP107-mNeonGreen-CBP-2XFLAG-NAT1		CNAG_04149
CM2051	C. neoformans	MATα MRJ1-mNeonGreen-CBP-2XFLAG-NAT1		CNAG_00938
CM2052	C. neoformans	MATα PMA1-mNeonGreen-CBP-2XFLAG-NAT1		CNAG_06400
CM2053	C. neoformans	MATα CQS2-mNeonGreen-CBP-2XFLAG-NAT1		CNAG_05940
CM2054	C. neoformans	MATα EJR5-mNeonGreen-CBP-2XFLAG-NAT1		CNAG_05700
CM1210	C. neoformans	MATα CCC1-mNeonGreen-CBP-2XFLAG-NAT1	Sujin Lee, unpublished data

### Sheet: Plasmids
Plasmid Name	Backbone	E. coli Marker	Insert
pBHM2329	pRS316	AmpR	P_CnU6-g-scaffold-6T
pBHM2403	pRS316	AmpR	P_TEF1-CnoCAS9
pBHM2404	pRS316	AmpR	linker-mNeonGreen-CBP-2XFLAG-NAT1
pBHM2406	pRS316	AmpR	linker-mNeonGreen-CBP-2XFLAG-HYGB
pBHM2408	pRS316	AmpR	HYGB-P_TEF1-CnoCAS9
